# Chronic *in vivo* optogenetic stimulation modulates neuronal excitability, spine morphology and Hebbian plasticity in the mouse hippocampus

**DOI:** 10.1101/320507

**Authors:** Thiago C. Moulin, Lyvia L. Petiz, Danielle Rayêe, Jessica Winne, Roberto G. Maia, Rafael V. Lima da Cruz, Olavo B. Amaral, Richardson N. Leão

## Abstract

Prolonged increases in excitation can trigger cell-wide homeostatic responses in neurons, altering membrane channels, promoting morphological changes and ultimately reducing synaptic weights. However, how synaptic downscaling interacts with classical forms of Hebbian plasticity is still unclear. In this study, we investigated whether chronic optogenetic stimulation of hippocampus CA1 pyramidal neurons in freely-moving mice could (a) cause morphological changes reminiscent of homeostatic scaling, (b) modulate synaptic currents that might compensate for chronic excitation, and (c) lead to alterations in Hebbian plasticity. After 24 h of stimulation with 15-ms blue light pulses every 90 s, dendritic spine density and area were reduced in the CA1 region of mice expressing channelrhodopsin-2 (ChR2) when compared to controls. This protocol also reduced the amplitude of mEPSCs for both the AMPA and NMDA components in *ex vivo* slices obtained from ChR2-expressing mice immediately after the end of stimulation. Lastly, chronic stimulation impaired the induction of LTP and facilitated that of LTD in these slices. Our results indicate that neuronal responses to prolonged network excitation can modulate subsequent Hebbian plasticity in the hippocampus.
