## Supplementary material for "Chronic *in vivo* optogenetic stimulation modulates neuronal excitability, spine morphology and Hebbian plasticity in the mouse hippocampus": Data Table.xlsx

### Sheet: Plan1
Animal/image name	img scale (pixel/µm)		# spines	total length (pixels)		total length (µm)	spines/µm
ChR2 24h-stim
Animal 1							0.199864
1.jpg	9.6147		32	1790		186.173	0.171883
2.jpg	14.0753		39	2365		168.025	0.232109
3.jpg	11.352		33	1721		151.603	0.217673
4.jpg	13.2934		26	1944		146.238	0.177792
Animal 2							0.225909
1.jpg	11.9316		40	1597		133.846	0.29885
2.jpg	10.6807		56	3031		283.783	0.197334
3.jpg	13.1282		36	2644		201.399	0.17875
4.jpg	11.2573		54	2658		236.113	0.228704
Animal 3							0.182183
1.jpg	12.121		12	838		69.1362	0.17357
2.jpg	12.8898		9	727		56.4012	0.159571
3.jpg	14.6475		11	755		51.5446	0.213407
Animal 4							0.159105
1.jpg	12.1008		17	891		73.6315	0.230879
2.jpg	13.5287		30	2391		176.735	0.169745
3.jpg	13.5287		13	1525		112.723	0.115327
4.jpg	12.2955		16	1633		132.813	0.12047
ChR2 naive
Animal 1							0.420532
1.jpg	11.7295		63	2519		214.758	0.293354
2.jpg	16.7145		38	1112		66.5291	0.571179
3.jpg	11.7295		59	1757		149.793	0.393876
4.jpg	11.7295		85	2353		200.605	0.423718
Animal 2							0.455096
1.jpg	10.0477		101	3066		305.144	0.330991
2.jpg	12.3831		110	2767		223.45	0.492281
3.jpg	13.242		84	2287		172.708	0.48637
4.jpg	12.834		39	980		76.3597	0.510741
Animal 3							0.282592
1.jpg	9.7787		53	2070		211.685	0.250373
2.jpg	12.1008		32	1055		87.1843	0.367038
3.jpg	10.9791		31	1713		156.024	0.198688
4.jpg	13.8976		45	1990		143.19	0.314267
Animal 4							0.302034
1.jpg	15.5465		21	810		52.1018	0.403057
2.jpg	10.7155		57	2416		225.468	0.252808
3.jpg	12.9921		27	1491		114.762	0.235269
4.jpg	12.6691		29	1159		91.4824	0.317001
eYFP 24h-stim
Animal 1							0.351035
1.jpg	6.9174		67	1708		246.914	0.27135
2.jpg	6.9594		104	2301		330.632	0.314549
3.jpg	10.7911		102	2308		213.88	0.476903
4.jpg	10.5673		72	2229		210.934	0.341339
Animal 2
1.jpg	10.9874		114	3381		307.716	0.370471
2.jpg	10.8572		65	1829		168.46	0.385849
3.jpg	10.0257		92	2702		269.507	0.341364
4.jpg	12.9428		81	2883		222.749	0.363637
Animal 3							0.347462
1.jpg	9.3027		49	2115		227.353	0.215524
2.jpg	12.775		45	2053		160.705	0.280017
3.jpg	13.8556		38	1184		85.4528	0.44469
4.jpg	12.5995		44	1233		97.861	0.449617
Animal 4							0.348915
1.jpg	10.283		48	1549		150.637	0.318647
2.jpg	11.9122		24	1297		108.88	0.220426
3.jpg	16.6167		56	1986		119.518	0.468547
4.jpg	14.1114		41	1491		105.659	0.38804
