## Supplementary material for "Chronic *in vivo* optogenetic stimulation modulates neuronal excitability, spine morphology and Hebbian plasticity in the mouse hippocampus": mean slices.xlsx

### Sheet: Plan1
slice 1	slice 2		mean
0.91035	1.23669		1.07352
0.94459	1.15761		1.0511
0.967393	1.11311		1.04025
0.986682	0.969634		0.978158
1.00611	1.10527		1.05569
0.994649	1.06907		1.03186
1.01637	0.986321		1.00135
1.01395	1.07524		1.04459
0.978725	1.0218		1.00026
0.999962	1.07988		1.03992
0.99457	0.89761		0.94609
1.03868	0.929774		0.984227
1.00185	1.11997		1.06091
1.00388	1.08869		1.04629
1.00263	1.06938		1.03601
1.00011	1.14737		1.07374
1.04614	1.06564		1.05589
1.00835	1.05474		1.03154
1.01222	0.903921		0.958073
1.00445	0.982892		0.993671
1.01511	0.954503		0.984807
0.999788	0.97266		0.986224
1.02015	0.937383		0.978765
1.00461	0.951794		0.9782
0.989961	0.832819		0.91139
1.01703	0.791605		0.90432
1.01936	0.945655		0.98251
0.993301	0.887378		0.940339
1.00424	0.781662		0.892951
1.00478	0.869941		0.937361
0.837949	1.26664		1.05229
0.834757	1.12389		0.979321
0.812441	0.911588		0.862015
0.814398	0.834923		0.824661
0.840097	0.818149		0.829123
0.82086	0.827084		0.823972
0.857134	0.780249		0.818692
0.808328	-0.445144		0.181592
0.822816	0.528669		0.675742
0.829847	0.67338		0.751614
0.822399	0.686609		0.754504
0.892478	0.588213		0.740346
0.814589	0.695227		0.754908
0.828678	0.697071		0.762875
0.796013	0.628188		0.712101
0.834131	0.679202		0.756667
0.879415	0.665858		0.772637
0.82646	0.673109		0.749785
0.803057	0.594986		0.699022
0.832948	0.454627		0.643787
0.802996	0.494486		0.648741
0.849629	0.554233		0.701931
0.823018	0.716987		0.770002
0.783855	0.63597		0.709912
0.806292	0.537027		0.67166
0.811154	0.501231		0.656192
0.829156	0.716468		0.772812
0.841958	0.515699		0.678829
0.765852	0.500193		0.633023
0.809119	0.553311		0.681215
0.779906	0.404593		0.59225
0.732648	0.54109		0.636869
0.751859	0.428947		0.590403
0.737901	0.53694		0.63742
0.718898	0.475263		0.59708
0.698686	0.614297		0.656492
0.72596	0.764628		0.745294
0.704026	0.518696		0.611361
0.630173	0.581965		0.606069
0.62979	0.522818		0.576304
0.655881	0.594785		0.625333
0.580775	0.58121		0.580992
0.607735	0.397128		0.502432
0.677344	0.386119		0.531731
0.645784	0.42667		0.536227
0.644514	0.356144		0.500329
0.651645	0.498233		0.574939
0.672292	0.360323		0.516308
0.663977	0.36995		0.516964
0.643679	0.506217		0.574948
0.65655	0.324095		0.490323
0.651454	0.43082		0.541137
0.620598	0.554348		0.587473
0.634156	0.516708		0.575432
0.596246	0.471804		0.534025
0.583288	0.425315		0.504302
0.55218	0.61764		0.58491
0.579235	0.375743		0.477489
0.571017	0.601154		0.586085
0.6063	0.533482		0.569891
0.628451	0.405054		0.516752
0.596046	0.471804		0.533925
0.608257	0.408311		0.508284
0.618823	0.401567		0.510195
0.612553	0.425834		0.519194
0.574844	0.419955		0.497399
0.634052	0.425494		0.529773
0.678353	0.446787		0.56257
0.638748	0.50247		0.570609
0.65115	0.458431		0.55479
0.659629	0.467625		0.563627
0.667995	0.509733		0.588864
0.623694	0.491086		0.55739
0.623746	0.540053		0.581899
0.617536	0.411683		0.51461
0.650315	0.601212		0.625763
0.557076	0.507312		0.532194
0.564068	0.484168		0.524118
0.55885	0.517601		0.538226
0.573861	0.315478		0.444669
0.582827	0.384303		0.483565
0.618502	0.420848		0.519675
0.634234	0.515123		0.574678
0.615501	0.492901		0.554201
0.657916	0.346749		0.502332
0.60256	0.43572		0.51914
0.591663	0.45088		0.521272
0.591663	0.414536		0.5031
0.629608	0.494458		0.562033
0.597325	0.401884		0.499604
