## Supplementary material for "Chronic *in vivo* optogenetic stimulation modulates neuronal excitability, spine morphology and Hebbian plasticity in the mouse hippocampus": mean slices.xlsx

### Sheet: Plan1
slice 1	slice 2		mean
0.997421	0.983484		0.990452
0.944941	1.0355		0.99022
0.995458	1.73537		1.36541
1.02528	1.07116		1.04822
0.982984	1.0156		0.999294
0.956818	0.958662		0.95774
1.02463	1.02218		1.02341
0.973367	1.02178		0.997575
0.951227	0.990355		0.970791
1.01186	0.932428		0.972143
0.983679	0.960206		0.971943
0.977368	1.02335		1.00036
1.04456	1.02082		1.03269
1.05388	0.957517		1.0057
0.996253	0.93866		0.967457
1.02575	0.912213		0.968981
1.0294	0.952882		0.991142
1.03062	0.964042		0.99733
1.06357	0.926063		0.994815
1.01648	0.979995		0.998237
1.01211	0.965826		0.988966
1.04374	0.941057		0.992398
1.0333	0.987932		1.01062
0.985593	1.00279		0.994193
0.971156	0.902839		0.936997
0.944021	0.96516		0.954591
0.98435	0.926942		0.955646
0.984077	0.928327		0.956202
0.99424	1.02005		1.00715
0.961887	0.956797		0.959342
0.793191	0.831169		0.81218
0.845596	0.933041		0.889318
0.851262	0.888909		0.870085
0.814063	0.86225		0.838156
0.80236	0.871465		0.836912
0.806037	0.916714		0.861376
0.831258	0.889815		0.860537
0.793787	0.830876		0.812331
0.805267	0.947955		0.876611
0.780592	0.852475		0.816534
0.770404	0.82198		0.796192
0.847286	0.852795		0.85004
0.837794	0.900788		0.869291
0.842912	0.940338		0.891625
0.832004	0.85956		0.845782
0.774455	0.865153		0.819804
0.80974	0.87008		0.83991
0.753656	0.874261		0.813959
0.772119	0.794601		0.78336
0.817368	0.876898		0.847133
0.787848	0.856417		0.822132
0.824798	0.855192		0.839995
0.801714	0.808051		0.804882
0.824624	0.838232		0.831428
0.81127	0.839398		0.825334
0.789066	0.838946		0.814006
0.845695	0.863821		0.854758
0.774579	0.858734		0.816656
0.772591	0.785866		0.779228
0.87852	0.782776		0.830648
0.809317	0.83274		0.821029
0.796321	0.810501		0.803411
0.783003	0.825309		0.804156
0.798309	0.887445		0.842877
0.758104	0.787517		0.772811
0.839881	0.836415		0.838148
0.804944	0.790739		0.797842
0.785388	0.842541		0.813965
0.861772	0.895701		0.878737
0.853647	0.823898		0.838772
0.803627	0.794814		0.799221
0.887043	0.842914		0.864979
0.808249	0.858974		0.833611
0.889628	0.855192		0.87241
0.84326	0.829757		0.836509
0.848056	0.81913		0.833593
0.816523	0.882118		0.849321
0.83757	0.814816		0.826193
0.782108	0.848214		0.815161
0.865873	0.838892		0.852382
0.850541	0.809942		0.830241
0.842391	0.842168		0.842279
0.815977	0.768581		0.792279
0.784046	0.850158		0.817102
0.843285	0.799981		0.821633
0.839757	0.801686		0.820721
0.831184	0.812515		0.821849
0.845994	0.806584		0.826289
0.828853	0.73979		0.784322
0.837815	0.816361		0.827088
0.861077	0.828852		0.844964
0.821443	0.820462		0.820953
0.80892	0.780965		0.794942
0.815206	0.802538		0.808872
0.833644	0.778728		0.806186
0.872333	0.852848		0.862591
0.802732	0.765331		0.784032
0.799328	0.79524		0.797284
0.801763	0.832926		0.817345
0.794035	0.817453		0.805744
0.79329	0.863768		0.828529
0.79823	0.828585		0.813408
0.810336	0.726953		0.768644
0.783748	0.815961		0.799855
0.823257	0.85631		0.839784
0.829146	0.888936		0.859041
0.813343	0.76115		0.787246
0.836054	0.850238		0.843146
0.803851	0.821847		0.812849
0.805913	0.869014		0.837464
0.820574	0.766077		0.793325
0.801813	0.762641		0.782227
0.798235	0.801712		0.799974
0.792221	0.777716		0.784969
0.769907	0.826055		0.797981
0.778107	0.768288		0.773198
0.751147	0.753586		0.752366
0.794681	0.776198		0.78544
0.795576	0.719309		0.757443
0.740089	0.768687		0.754388
