## Supplementary material for "Chronic *in vivo* optogenetic stimulation modulates neuronal excitability, spine morphology and Hebbian plasticity in the mouse hippocampus": slice 002 - weakTB.xlsx

### Sheet: Sheet1
raw values	baseline mean		normalized values		mean response
1.60625	1.54953		1.03661		0.54553
1.74947			1.12904
1.88303			1.21523
1.55912			1.00619
1.64855			1.06391
1.70898			1.10291
1.6836			1.08653
1.32827			0.85721
1.47572			0.952369
1.22614			0.791301
1.44792			0.934429
1.1923			0.769461
1.49748			0.966408
1.62196			1.04675
1.61411			1.04168
1.60625			1.03661
1.74947			1.12904
1.88303			1.21523
1.55912			1.00619
1.64855			1.06391
1.70898			1.10291
1.6836			1.08653
1.32827			0.85721
1.47572			0.952369
1.22614			0.791301
1.44792			0.934429
1.1923			0.769461
1.49748			0.966408
1.62196			1.04675
1.61411			1.04168
1.45397			0.938329
1.25757			0.81158
1.37541			0.887629
0.965685			0.623213
1.31981			0.85175
1.16148			0.749571
1.28778			0.83108
1.22493			0.790521
0.863557			0.557303
1.37661			0.888409
0.94393			0.609173
0.719731			0.464484
0.934261			0.602933
0.938491			0.605663
0.79527			0.513234
0.748134			0.482814
0.90888			0.586553
0.880477			0.568223
0.99167			0.639982
0.785601			0.506994
0.508828			0.328376
0.641776			0.414175
0.599474			0.386875
0.996505			0.643102
0.930031			0.600203
0.832737			0.537414
0.704624			0.454735
0.736652			0.475404
0.938491			0.605663
0.659301			0.425485
0.558381			0.360356
0.658696			0.425095
0.811586			0.523764
0.628481			0.405595
0.913714			0.589673
0.737256			0.475794
0.928218			0.599033
0.684077			0.441475
0.794666			0.512844
0.728796			0.470334
0.927613			0.598643
0.695559			0.448885
0.781371			0.504264
1.0666			0.688342
0.829715			0.535464
0.927009			0.598253
0.728796			0.470334
0.883499			0.570173
0.832133			0.537024
0.653257			0.421585
1.05633			0.681712
1.04485			0.674302
0.711875			0.459414
0.668969			0.431725
0.949973			0.613073
0.548712			0.354116
0.898002			0.579533
0.934865			0.603323
0.810982			0.523374
0.652653			0.421195
0.644193			0.415735
0.762033			0.491784
0.961455			0.620483
0.923988			0.596303
0.661718			0.427045
0.673804			0.434845
0.323305			0.208647
0.821859			0.530394
0.862952			0.556913
0.483447			0.311996
0.967498			0.624383
0.562007			0.362696
0.484051			0.312386
0.796479			0.514014
0.673804			0.434845
1.0104			0.652072
0.763242			0.492564
0.947556			0.611513
0.768076			0.495684
1.08413			0.699652
0.732422			0.472674
0.910693			0.587723
1.04848			0.676642
0.613373			0.395845
1.01403			0.654412
0.766867			0.494904
0.850866			0.549113
0.823672			0.531564
0.826694			0.533514
0.78681			0.507774
