## Supplementary material for "Chronic *in vivo* optogenetic stimulation modulates neuronal excitability, spine morphology and Hebbian plasticity in the mouse hippocampus": mean slices.xlsx

### Sheet: Plan1
slice 1	slice 2		mean
1.07194	0.972862		1.0224
0.976037	0.98551		0.980773
0.969948	1.04155		1.00575
0.979093	1.0338		1.00644
0.989944	1.00982		0.999882
0.998307	0.989805		0.994056
0.973336	1.0026		0.987966
0.963907	0.997077		0.980492
1.04477	1.0222		1.03348
0.956871	0.986469		0.97167
1.0201	1.05227		1.03619
1.03214	1.0104		1.02127
1.0165	1.02158		1.01904
1.02482	1.04056		1.03269
0.953554	0.943536		0.948545
1.00631	1.04186		1.02409
0.972578	1.00812		0.990347
0.993569	0.989925		0.991747
1.00345	0.985006		0.994227
1.00496	0.972382		0.988673
0.997809	0.948359		0.973084
0.976937	0.946032		0.961484
1.01892	0.993309		1.00611
1.00042	0.981238		0.990827
1.01522	0.977542		0.996382
1.02764	1.0103		1.01897
1.00868	1.04056		1.02462
1.02558	0.958823		0.992199
0.928299	0.973078		0.950689
1.04837	1.06343		1.0559
1.0328	1.07279		1.0528
1.0469	1.06375		1.05532
0.989612	0.98587		0.987741
1.03294	1.00917		1.02106
0.99717	1.04402		1.02059
1.05287	0.997197		1.02503
0.953933	0.975262		0.964597
0.990157	0.979438		0.984797
1.01698	1.0637		1.04034
1.00738	1.06629		1.03684
1.05547	1.01654		1.03601
1.04086	1.01714		1.029
1.05363	1.07241		1.06302
1.03181	1.00204		1.01693
0.992479	1.0852		1.03884
0.974521	0.977926		0.976223
1.02152	1.04476		1.03314
1.01681	1.06106		1.03893
1.00075	0.990765		0.995756
1.00897	1.04227		1.02562
1.00451	1.057		1.03076
0.927588	1.05453		0.991059
1.09388	0.985006		1.03944
1.01913	1.08861		1.05387
1.03645	1.05103		1.04374
1.0654	1.12014		1.09277
1.0726	1.08621		1.07941
1.003	1.02158		1.01229
1.0246	1.10565		1.06513
0.994729	1.04474		1.01973
1.05765	0.994557		1.02611
1.04204	1.03142		1.03673
1.01015	1.01424		1.01219
0.977269	1.13212		1.05469
1.05711	0.986326		1.02172
1.01468	1.08054		1.04761
1.02558	1.10162		1.0636
0.988972	1.05671		1.02284
1.04477	1.09026		1.06751
1.01797	0.937848		0.977909
0.972791	1.07524		1.02402
1.0364	1.017		1.0267
1.05275	1.0145		1.03362
1.02141	1.12588		1.07364
1.02441	1.01815		1.02128
0.953886	1.1727		1.06329
1.05661	1.02859		1.0426
1.02193	1.06667		1.0443
1.0179	1.05211		1.035
1.03313	1.04275		1.03794
1.01669	1.05035		1.03352
1.02925	1.10198		1.06561
0.977316	0.987021		0.982169
1.01669	1.05151		1.0341
1.03429	1.07601		1.05515
1.05844	1.03485		1.04664
0.972696	1.08621		1.02945
0.988262	1.10138		1.04482
0.979188	1.04049		1.00984
1.06621	1.08621		1.07621
1.02238	1.07279		1.04759
1.03216	1.06375		1.04795
1.02055	0.98587		1.00321
1.01347	1.00917		1.01132
0.996933	1.04402		1.02048
1.03088	0.997197		1.01404
1.00032	0.975262		0.987791
1.00759	0.979438		0.993516
1.06535	1.0637		1.06453
1.04221	1.06629		1.05425
0.999065	1.01654		1.0078
1.04233	1.01714		1.02973
1.04256	1.07241		1.05749
0.969498	1.00204		0.985771
1.08729	1.0852		1.08625
1.0089	0.977926		0.993411
1.04403	1.04476		1.0444
1.06355	1.06106		1.06231
0.986888	0.990765		0.988826
1.04171	1.04227		1.04199
1.02902	1.057		1.04301
1.03304	1.05453		1.04378
0.989991	0.985006		0.987498
1.08521	1.08861		1.08691
1.08379	1.05103		1.06741
1.03979	1.12014		1.07997
1.00897	1.08621		1.04759
1.06668	1.02158		1.04413
1.04223	1.10565		1.07394
0.983713	1.04474		1.01423
